# Exposure to perfluorooctanoic acid accelerates *Drosophila melanogaster* juvenile development and disrupts mitochondrial metabolism

**DOI:** 10.64898/2026.06.14.730922

**Authors:** Eric A. Kilbourn, Matthew R. Lowe, Kanishka Panda, Akshay M. Bhaskaran, Guomao Zheng, Aditi R. Aalati, Adam Malave, Sophia White, Anna Graber, Nika Zulkowski, Robert Pepin, Amina Salamova, Travis Nemkov, Angelo D’Alessandro, Swathi Yadlapalli, Pramod Reddy, Edgar Meyhofer, Jason M. Tennessen

## Abstract

Per- and polyfluoroalkyl substances (PFAS) are persistent environmental contaminants with poorly understood sublethal effects on insects. Perfluorooctanoic acid (PFOA), one of the most widely distributed legacy PFAS is increasingly recognized for altering organismal physiology beyond traditional toxicity endpoints. Here, we use the fruit fly *Drosophila melanogaster* as a model to examine how PFOA exposure during larval (juvenile) development reshapes insect life-history progression and metabolic homeostasis. Our studies reveal that at environmentally relevant concentrations (nM to low µM), PFOA induces precocious expression of developmentally-regulated genes and leads to metabolic changes that persist into adulthood. At higher concentrations used to probe mechanism, PFOA accelerates larval development, disrupts mitochondrial membrane potential, and increases whole-organism metabolic heat production – results that suggest altered mitochondrial energetic efficiency. Consistent with this tradeoff, PFOA-exposed larvae that develop faster under permissive conditions exhibit heightened sensitivity to environmental stressors, including elevated temperature and reduced food hydration. Together, these findings demonstrate that PFOA disrupts metabolic and developmental processes in a dose- and context-dependent manner, highlighting sublethal effects that may influence insect resilience under environmental stress.

**SYNOPSIS STATEMENT:** Here we describe how PFOA alters the growth, development, and metabolism of the fruit fly *Drosophila melanogaster*. Specifically, we find that PFOA accelerates *Drosophila* juvenile growth while also rendering exposed larvae sensitive to environmental stress. These observations suggest that widespread PFOA contamination may impair the developmental fitness of insect populations.
