## Supplementary material for "Exposure to perfluorooctanoic acid accelerates *Drosophila melanogaster* juvenile development and disrupts mitochondrial metabolism": Table S4

### Sheet: Larval 0v3.6uM
Table S4. RNA-seq was used to compare gene expression in of whole larvae exposed to 3.6 µM PFOA with unexposed controls. Samples collected at 84 h after egg laying. Only genes displaying a ≥2 fold change and a ≤ 0.05 adjusted p-values are included in this table.
gene	Name	Full_Name	baseMean	l_3.623_vs_l_0_Fold_Change	l_3.623_vs_l_0_log2fc	lfcSE	l_3.623_vs_l_0 pvalue	l_3.623_vs_l_0 adjusted_pvalue_BH
FBgn0001187	Hex-C	Hexokinase C	876.22	3.05052	1.60906	0.228089	1.63265e-12	4.88978e-09
FBgn0002842	sa	spermatocyte arrest	54.2958	2.66665	1.41503	0.394476	0.000259576	0.0154712
FBgn0002862	Mst87F	Male-specific RNA 87F	1081.31	2.13477	1.09408	0.283932	0.000109645	0.00927219
FBgn0003301	rut	rutabaga	402.664	0.424029	-1.23776	0.27658	7.86757e-06	0.00165357
FBgn0003372	Sgs1	Salivary gland secretion 1	209.659	10.5317	3.39667	0.698041	9.33527e-07	0.000383515
FBgn0003373	Sgs3	Salivary gland secretion 3	862.544	10.09	3.33486	0.7833	2.05569e-05	0.00350457
FBgn0003374	Sgs4	Salivary gland secretion 4	287.026	9.11155	3.1877	0.717875	8.86406e-06	0.00174084
FBgn0003375	Sgs5	Salivary gland secretion 5	470.038	34.1109	5.09216	0.569298	4.02411e-19	2.41044e-15
FBgn0003377	Sgs7	Salivary gland secretion 7	1748.83	2.88106	1.5266	0.311605	9.62449e-07	0.000383515
FBgn0003378	Sgs8	Salivary gland secretion 8	420.248	2.61792	1.38842	0.374765	0.000206422	0.0132243
FBgn0004173	Mst84Db	Male-specific RNA 84Db	454.398	3.37538	1.75505	0.43922	5.36211e-05	0.00623658
FBgn0004175	Mst84Dd	Male-specific RNA 84Dd	249.744	3.45459	1.78851	0.491604	0.000282786	0.0161322
FBgn0004372	aly	always early	35.6137	2.5203	1.3336	0.355565	0.000186532	0.0124147
FBgn0004592	Eig71Ee	Ecdysone-induced gene 71Ee	860.169	6.05983	2.59928	0.259707	1.3892e-23	1.66427e-19
FBgn0010258	Rbp4	RNA-binding protein 4	94.8647	2.14543	1.10127	0.306024	0.000330262	0.0182329
FBgn0011239	ms(2)35Ci	male sterile (2) 35Ci	138.111	3.13737	1.64955	0.480213	0.000698989	0.0273656
FBgn0011569	can	cannonball	49.1561	2.53311	1.34091	0.394817	0.000676078	0.0268192
FBgn0011743	Arp53D	Actin-related protein 53D	288.246	2.10764	1.07563	0.334663	0.00114297	0.0373101
FBgn0013301	ProtB	Protamine B	395.74	2.61937	1.38922	0.389594	0.000333705	0.0183385
FBgn0015300	Ssl	Suppressor of Stellate-like	51.9145	2.82986	1.50073	0.374602	5.97022e-05	0.00662252
FBgn0015831	Rtnl2	Rtnl2	172.454	2.08779	1.06198	0.348983	0.0017108	0.0458137
FBgn0019828	dj	don juan	1375.8	2.04421	1.03154	0.295027	0.000347813	0.0190265
FBgn0020399	Mst89B	Mst89B	255.94	2.05942	1.04224	0.344133	0.00193032	0.049098
FBgn0023076	Clk	Clock	219.731	3.06347	1.61517	0.435026	0.000207804	0.013242
FBgn0025583	BomS2	Bomanin Short 2	2195.63	33.7957	5.07877	1.09773	4.1175e-06	0.00107355
FBgn0025821	I-t	inhibitor-t	165.863	3.71233	1.89233	0.452096	2.03203e-05	0.00350457
FBgn0026141	Cdlc2	Cytoplasmic dynein light chain 2	318.88	2.29311	1.19731	0.391209	0.00178823	0.0471873
FBgn0026176	SkpB	SKP1-related B	278.827	2.25708	1.17446	0.329848	0.000429377	0.0217044
FBgn0027334	l(1)G0004	lethal (1) G0004	32.3515	2.0935	1.06592	0.343015	0.0018395	0.0478472
FBgn0028410	Pk34A	Protein kinase at 34A	44.6773	2.17477	1.12086	0.317243	0.000328359	0.0182117
FBgn0028412	Mst33A	Mst33A	813.666	2.0456	1.03252	0.306755	0.000682663	0.0269911
FBgn0028513	CG9254	CG9254	1486.9	2.02476	1.01775	0.273511	0.00015918	0.0114878
FBgn0028560	sut4	sugar transporter 4	481.176	2.21476	1.14715	0.327006	0.000482265	0.0230181
FBgn0028567	robl62A	robl62A	770.376	2.55631	1.35406	0.345796	8.94249e-05	0.00811598
FBgn0028667	Vha16-3	Vacuolar H[+] ATPase 16kD subunit 3	35.2164	2.67668	1.42044	0.45633	0.0016752	0.0456286
FBgn0028852	CG15262	CG15262	82.5578	2.63343	1.39694	0.336635	2.89851e-05	0.00423466
FBgn0028856	CG18063	CG18063	175.635	2.18539	1.12789	0.351532	0.00111454	0.0365853
FBgn0028893	CG31819	CG31819	271.24	2.07813	1.05529	0.337227	0.00188849	0.0485495
FBgn0028900	CG18518	CG18518	46.8063	3.00426	1.58701	0.406115	7.98665e-05	0.00767185
FBgn0029661	CG16781	CG16781	152.925	2.34363	1.22875	0.369055	0.000781432	0.0290732
FBgn0029700	CG15576	CG15576	147.742	2.99541	1.58275	0.514817	0.0012019	0.03791
FBgn0029717	CG12684	CG12684	128.225	3.22999	1.69153	0.440878	0.000131047	0.0101459
FBgn0029752	TrxT	Thioredoxin T	988.731	2.02678	1.01919	0.298731	0.000610989	0.0257734
FBgn0029765	CG16756	CG16756	93.4001	3.16794	1.66355	0.356589	3.93501e-06	0.00107355
FBgn0029812	Prosbeta2R1	Proteasome beta2 subunit-related 1	57.6042	3.64922	1.86759	0.584297	0.00142847	0.0409404
FBgn0029940	CG1958	CG1958	253.539	2.16542	1.11465	0.338231	0.000623565	0.0259386
FBgn0029946	CG15034	CG15034	245.39	2.10695	1.07516	0.328151	0.000999632	0.0336393
FBgn0029947	CG1999	CG1999	484.227	2.17607	1.12172	0.284715	5.29178e-05	0.00623658
FBgn0030014	CG15337	CG15337	84.2307	3.29271	1.71928	0.525367	0.000739973	0.0285044
FBgn0030224	CG12637	CG12637	91.7077	3.91327	1.96837	0.642186	0.00148309	0.0418058
FBgn0030230	Rph	Rabphilin	106.545	2.86383	1.51795	0.338135	8.38211e-06	0.00167363
FBgn0030278	CG15200	CG15200	293.618	2.37889	1.25029	0.371825	0.000616946	0.0258427
FBgn0030280	CG11106	CG11106	357.285	2.16411	1.11377	0.321902	0.000396196	0.0204588
FBgn0030313	Reepl1	Receptor accessory protein like 1	149.362	2.44578	1.29029	0.408086	0.00117789	0.0378839
FBgn0030409	CG15728	CG15728	76.1804	2.41321	1.27096	0.39138	0.00117715	0.0378839
FBgn0030462	CG15742	CG15742	133.168	2.43463	1.2837	0.37629	0.000598595	0.0256415
FBgn0030624	CG9106	CG9106	169.87	2.57748	1.36596	0.396132	0.00049611	0.0235849
FBgn0030721	CG12698	CG12698	115.175	3.56862	1.83537	0.404715	4.89878e-06	0.0011977
FBgn0030918	CG15056	CG15056	31.0755	2.11235	1.07885	0.323872	0.000999624	0.0336393
FBgn0030936	CG6481	CG6481	288.145	2.03203	1.02292	0.3137	0.000876488	0.0314506
FBgn0031129	CG1324	CG1324	930.043	2.07969	1.05637	0.33891	0.00174028	0.0462926
FBgn0031157	CG1503	CG1503	64.6481	4.88353	2.28792	0.615301	0.000234971	0.0144356
FBgn0031295	CG4375	CG4375	779.718	2.14779	1.10286	0.315322	0.000522125	0.0245297
FBgn0031305	Iris	Iris	442.036	2.33237	1.2218	0.338945	0.000313563	0.0175537
FBgn0031335	CG5565	CG5565	342.048	2.74662	1.45766	0.417108	0.000459667	0.0225548
FBgn0031343	CG18131	CG18131	238.773	2.05496	1.03911	0.302617	0.000561892	0.0252586
FBgn0031365	CG17650	CG17650	37.4728	2.5489	1.34988	0.413465	0.000663937	0.026639
FBgn0031388	CG12674	CG12674	83.6325	2.04445	1.03171	0.314382	0.000767525	0.0289222
FBgn0031751	CG9016	CG9016	1130.46	2.34914	1.23213	0.327452	0.000132463	0.0101459
FBgn0031786	CG13989	CG13989	111.197	3.20124	1.67863	0.50516	0.000644521	0.026442
FBgn0031859	CG17377	CG17377	1429.34	2.07296	1.05169	0.319457	0.00085769	0.0309492
FBgn0032039	CG13385	CG13385	244.352	3.96615	1.98774	0.472278	1.41482e-05	0.00269041
FBgn0032360	CG14926	CG14926	1353.98	2.00186	1.00134	0.24321	3.0845e-05	0.00439908
FBgn0032364	CG4970	CG4970	204.26	2.47716	1.30869	0.39125	0.000608718	0.0257683
FBgn0032371	CG4983	CG4983	834.768	2.47982	1.31024	0.271968	8.44923e-07	0.000383515
FBgn0032374	CG14931	CG14931	192.91	3.29651	1.72094	0.534098	0.00169789	0.0458137
FBgn0032385	CG16964	CG16964	94.4678	5.41575	2.43716	0.736573	0.00119709	0.03791
FBgn0032588	CG5968	CG5968	397.838	2.56143	1.35695	0.33009	4.72277e-05	0.00589362
FBgn0032590	CG4631	CG4631	878.093	2.05481	1.03901	0.309555	0.00060377	0.0256495
FBgn0032624	CG6304	CG6304	530.835	2.17316	1.11979	0.286555	9.60922e-05	0.0085273
FBgn0032632	CG6380	CG6380	487.906	2.6439	1.40267	0.379651	0.000155091	0.0113292
FBgn0032637	CG5050	CG5050	578.882	2.32976	1.22018	0.264858	3.35094e-06	0.000955817
FBgn0032652	CG6870	CG6870	164.723	2.21446	1.14696	0.360959	0.00183326	0.0478472
FBgn0032771	CG17349	CG17349	480.793	2.06192	1.04399	0.339197	0.00182989	0.0478472
FBgn0032810	CG13077	CG13077	104.312	2.03073	1.022	0.318127	0.00135167	0.03986
FBgn0032945	CG8665	CG8665	1123.87	0.412403	-1.27787	0.310207	3.77289e-05	0.00496695
FBgn0033069	eIF3f2	eukaryotic translation initiation factor 3 subunit f2	80.104	4.00474	2.00171	0.364433	4.0936e-08	4.08678e-05
FBgn0033097	Zip42C.2	Zinc/iron regulated transporter-related protein 42C.2	19.8137	6.98139	2.80351	0.46836	1.67292e-09	2.74072e-06
FBgn0033207	CG12826	CG12826	26.4403	2.48804	1.31501	0.409668	0.00131382	0.0396135
FBgn0033323	CG12376	CG12376	251.479	2.43807	1.28574	0.363401	0.000299503	0.0169248
FBgn0033330	CG8746	CG8746	325.11	2.73012	1.44897	0.403664	0.00022763	0.0141296
FBgn0033888	CG18568	CG18568	386.016	2.57444	1.36426	0.363018	0.000153649	0.0112928
FBgn0033953	CG12861	CG12861	2211.89	2.11895	1.08335	0.339292	0.00133237	0.0397058
FBgn0034082	CG10734	CG10734	967.528	2.03471	1.02482	0.272512	0.000142273	0.0105865
FBgn0034097	CG3687	CG3687	112.448	2.89851	1.53531	0.483077	0.00116121	0.0378026
FBgn0034274	CG10931	CG10931	43.8571	2.50464	1.3246	0.349433	0.000163124	0.0115717
FBgn0034328	BomBc1	Bomanin Bicipital 1	50.9954	47.9768	5.58426	1.44621	9.77158e-05	0.00854478
FBgn0034329	BomS1	Bomanin Short 1	596.416	32.2281	5.01025	1.35591	0.000218181	0.0137569
FBgn0034330	BomS4	Bomanin Short 4	285.489	4.57255	2.193	0.636761	0.000745748	0.0285871
FBgn0034331	BomBc2	Bomanin Bicipital 2	1454.28	34.9303	5.12641	1.2708	8.29085e-05	0.00774223
FBgn0034352	Dnaaf3	Dynein axonemal assembly factor 3	113.017	2.18192	1.1256	0.327912	0.000460398	0.0225548
FBgn0034423	tbrd-2	testis-specifically expressed bromodomain containing protein-2	106.228	2.68614	1.42553	0.295626	1.00237e-06	0.000383515
FBgn0034472	CG8517	CG8517	1013.4	2.07771	1.05499	0.315642	0.000697254	0.0273656
FBgn0034483	CG16894	CG16894	356.21	2.08917	1.06293	0.317097	0.000646703	0.026442
FBgn0034505	CG16739	CG16739	320.354	2.26064	1.17673	0.380599	0.00145846	0.0413059
FBgn0034511	GNBP-like3	GNBP-like 3	358.975	25.8921	4.69444	1.0984	2.20908e-05	0.00352863
FBgn0034512	Bbd	Bombardier	3284.01	2.83581	1.50376	0.420805	0.000356891	0.0193464
FBgn0034513	CG13423	CG13423	30.3095	2.43736	1.28532	0.405063	0.00124227	0.0388158
FBgn0034552	CG17999	CG17999	43.1011	2.60846	1.3832	0.419903	0.00109595	0.0361694
FBgn0034554	CAH14	Carbonic anhydrase 14	57.0091	2.12225	1.08559	0.348276	0.00141696	0.0408511
FBgn0034595	CG15657	CG15657	119.3	3.2915	1.71874	0.490932	0.000298253	0.0169248
FBgn0034710	Alp7	Alkaline phosphatase 7	782.641	2.14114	1.09838	0.336803	0.00111466	0.0365853
FBgn0034837	RpL22-like	Ribosomal protein L22-like	135.783	2.25825	1.17521	0.248949	2.10632e-06	0.000664045
FBgn0034840	CG3124	CG3124	1968.85	2.19108	1.13164	0.321529	0.000395525	0.0204588
FBgn0034973	CG13564	CG13564	37.5675	5.06043	2.33926	1.3057	0.00182423	0.0478212
FBgn0034998	CG13577	CG13577	128.739	2.22999	1.15704	0.303719	0.000120739	0.00977333
FBgn0035009	CG16837	CG16837	72.7341	2.87102	1.52156	0.500328	0.00166222	0.0455683
FBgn0035112	CG13877	CG13877	63.9299	2.93505	1.55339	0.3136	9.19805e-07	0.000383515
FBgn0035124	ttm2	tiny tim 2	406.397	2.43767	1.2855	0.332417	8.5078e-05	0.00784026
FBgn0035343	CG16762	CG16762	136.396	2.05946	1.04227	0.201972	2.76962e-07	0.0001659
FBgn0035358	CG14949	CG14949	203.685	2.14283	1.09952	0.275523	6.99942e-05	0.00729157
FBgn0035384	CG2113	CG2113	317.393	2.3748	1.24781	0.327043	0.000124132	0.00998057
FBgn0035455	CG10862	CG10862	302.218	2.24796	1.16861	0.330807	0.000307027	0.0172685
FBgn0035476	CG12766	CG12766	174.512	7.28722	2.86537	0.385903	1.39297e-13	5.56261e-10
FBgn0035491	Dpy-30L2	Dpy-30-like 2	279.695	3.12265	1.64277	0.424343	8.02475e-05	0.00767185
FBgn0035571	CG12493	CG12493	232.665	2.82875	1.50017	0.30788	1.0355e-06	0.000383515
FBgn0035608	blanks	blanks	229.972	2.09263	1.06532	0.274122	9.4025e-05	0.00846932
FBgn0035727	CG10063	CG10063	135.815	2.11763	1.08245	0.305311	0.000378211	0.0201376
FBgn0035776	CG8564	CG8564	1347.86	2.10618	1.07463	0.298093	0.000273094	0.0158052
FBgn0035823	eIF4E5	eukaryotic translation initiation factor 4E5	582.166	2.60353	1.38047	0.291701	1.49916e-06	0.000506138
FBgn0035955	CG5194	CG5194	175.787	2.13027	1.09103	0.312186	0.000406345	0.0208035
FBgn0035988	CG3982	CG3982	1724.58	2.14459	1.1007	0.324982	0.000664038	0.026639
FBgn0036029	CG16719	CG16719	377.963	2.6977	1.43173	0.358916	5.46612e-05	0.00623658
FBgn0036036	CG14174	CG14174	72.1147	2.13023	1.09101	0.260428	3.22215e-05	0.00454134
FBgn0036075	CG8065	CG8065	257.821	2.98042	1.57551	0.356418	7.29279e-06	0.00161792
FBgn0036082	CG12362	CG12362	515.98	2.3731	1.24677	0.279764	5.1191e-06	0.00122654
FBgn0036157	CG7560	CG7560	91.8408	2.19216	1.13236	0.302147	0.000221577	0.0138255
FBgn0036311	CG17666	CG17666	628.486	2.09856	1.0694	0.320799	0.00060144	0.0256415
FBgn0036327	CG10748	CG10748	72.2005	2.47936	1.30997	0.345415	0.00014158	0.0105865
FBgn0036328	CG10749	CG10749	274.212	3.53497	1.8217	0.523799	0.000469416	0.0226177
FBgn0036345	CG17300	CG17300	182.473	2.67635	1.42027	0.393175	0.000246653	0.0149306
FBgn0036403	CG6661	CG6661	478.607	2.21387	1.14657	0.366328	0.00148163	0.0418058
FBgn0036443	CG13471	CG13471	148.491	3.10395	1.63411	0.388062	2.31938e-05	0.00360859
FBgn0036465	Rpn12R	Regulatory particle non-ATPase 12-related	193.043	2.88628	1.52921	0.356042	1.31679e-05	0.00254439
FBgn0036490	Prx1	Peroxiredoxin 1	155.681	2.70312	1.43463	0.479477	0.00165886	0.0455683
FBgn0036652	CG13032	CG13032	356.483	2.10746	1.07551	0.348623	0.00165884	0.0455683
FBgn0036729	CG13733	CG13733	302.793	2.36911	1.24435	0.390766	0.00106807	0.0355945
FBgn0036730	qjt	quijote	49.8678	2.70386	1.43502	0.401839	0.00023799	0.0145465
FBgn0036785	CG13700	CG13700	499.306	2.76644	1.46803	0.327877	4.16632e-06	0.00107355
FBgn0037035	CG10589	CG10589	375.89	2.43939	1.28652	0.365153	0.000398457	0.0204872
FBgn0037086	CG7202	CG7202	400.571	2.2142	1.14679	0.34598	0.000773882	0.0289722
FBgn0037114	Cpr78E	Cuticular protein 78E	98.8516	3.89814	1.96279	0.589781	0.000840403	0.0305542
FBgn0037167	CG11425	CG11425	147.912	2.04759	1.03393	0.26892	0.000116517	0.00956077
FBgn0037230	Nepl11	Neprilysin-like 11	479.481	2.75159	1.46027	0.215038	1.09133e-11	2.61483e-08
FBgn0037388	CG14676	CG14676	153.383	4.69018	2.22964	0.594673	9.70642e-05	0.00854478
FBgn0037455	CG2336	CG2336	269.245	3.2308	1.69189	0.53898	0.00074901	0.0285871
FBgn0037463	djl	don juan like	584.098	2.33037	1.22056	0.300583	3.90546e-05	0.00508559
FBgn0037486	CG14605	CG14605	338.976	3.28694	1.71675	0.428992	3.73158e-05	0.00496695
FBgn0037500	CG17944	CG17944	209.139	4.05499	2.0197	0.625101	0.00083277	0.0305094
FBgn0037502	wa-cup	walker cup	302.924	2.45287	1.29447	0.375778	0.00057191	0.0252822
FBgn0037635	CG9837	CG9837	261.887	2.05108	1.03638	0.287074	0.000318721	0.0177594
FBgn0037654	CG11983	CG11983	150.483	2.48834	1.31518	0.330539	7.48425e-05	0.00747177
FBgn0037763	CG16904	CG16904	1596.83	2.69758	1.43167	0.339514	3.02491e-05	0.00436607
FBgn0037910	CG14708	CG14708	81.5429	2.04623	1.03297	0.325872	0.00145141	0.0412116
FBgn0037962	Dnali1	Dynein axonemal light intermediate chain 1	168.856	3.08456	1.62507	0.432542	0.000130193	0.0101459
FBgn0038012	CG10013	CG10013	31.7687	4.34139	2.11816	0.443776	2.06474e-06	0.000664045
FBgn0038190	CG9926	CG9926	85.8442	2.70726	1.43684	0.436452	0.00098192	0.0333241
FBgn0038200	CG9920	CG9920	1175.69	2.68213	1.42338	0.254583	1.46553e-08	1.7557e-05
FBgn0038210	CG3199	CG3199	297.997	3.20489	1.68028	0.548629	0.00191143	0.0488783
FBgn0038523	Sgs5bis	Sgs5bis	489.532	3.73583	1.90143	0.368702	2.53023e-07	0.000159538
FBgn0038539	Atg8b	Autophagy-related 8b	203.717	2.68548	1.42518	0.426762	0.000460072	0.0225548
FBgn0038575	CG7208	CG7208	328.024	2.62086	1.39004	0.415252	0.000653588	0.0265334
FBgn0038773	CG10887	CG10887	70.991	2.5217	1.3344	0.305001	8.07484e-06	0.00166787
FBgn0038909	CG6569	CG6569	363.476	2.14398	1.10029	0.325551	0.00056778	0.0252586
FBgn0038978	tHMG1	testis-enriched HMG-box-containing protein 1	313.213	2.48611	1.31389	0.35548	0.00018494	0.0123776
FBgn0039070	wam	wampa	458.687	2.32262	1.21575	0.343087	0.000277839	0.0160025
FBgn0039083	CG10177	CG10177	329.313	2.33184	1.22147	0.389712	0.0010718	0.0355945
FBgn0039088	CG10164	CG10164	574.743	2.00731	1.00526	0.289084	0.000480242	0.0230132
FBgn0039098	GILT3	Gamma-interferon-inducible lysosomal thiol reductase 3	41.3154	2.1798	1.12419	0.347275	0.00122939	0.0385552
FBgn0039129	RpS19b	Ribosomal protein S19b	105.741	2.03322	1.02376	0.269761	0.00012601	0.00999733
FBgn0039152	Root	Rootletin	425.862	0.463785	-1.10847	0.318186	0.00049852	0.0236058
FBgn0039190	CG5762	CG5762	809.075	2.26813	1.1815	0.338005	0.000466319	0.0226177
FBgn0039246	CG10845	CG10845	364.484	7.73114	2.95068	0.787053	8.27293e-05	0.00774223
FBgn0039452	CG14245	CG14245	347.924	3.75129	1.90739	0.490738	9.58957e-05	0.0085273
FBgn0039498	CG17991	CG17991	292.387	2.94743	1.55946	0.375297	2.45519e-05	0.00372319
FBgn0039511	CG3330	CG3330	1124.01	2.06632	1.04707	0.290859	0.000272613	0.0158052
FBgn0039622	eIF4E6	eukaryotic translation initiation factor 4E6	16.1925	3.31114	1.72733	0.554678	0.00187491	0.0485127
FBgn0039629	CG11842	CG11842	192.683	4.34639	2.11982	0.537219	8.06889e-05	0.00767185
FBgn0039796	CG12069	CG12069	270.325	2.96498	1.56802	0.502427	0.00118603	0.03791
FBgn0039798	CG11313	CG11313	84.2685	0.433404	-1.20621	0.229171	1.29996e-07	0.000111009
FBgn0040365	CG14628	CG14628	40.8702	2.85745	1.51473	0.448543	0.000569267	0.0252586
FBgn0040371	CG12470	CG12470	789.315	2.50878	1.32698	0.275022	8.84938e-07	0.000383515
FBgn0040519	CG15219	CG15219	1655	2.00145	1.00105	0.278388	0.000258479	0.0154712
FBgn0040524	CG11052	CG11052	76.9042	2.64588	1.40375	0.398466	0.00027006	0.0158052
FBgn0040565	CG7606	CG7606	339.435	3.89288	1.96084	0.426343	4.21174e-06	0.00107355
FBgn0040653	Dso1	Daisho1	761.546	27.6838	4.79097	0.971704	9.91442e-07	0.000383515
FBgn0040670	e(y)2b	enhancer of yellow 2b	55.6695	3.89582	1.96193	0.569846	0.000520669	0.0245297
FBgn0040736	BomS3	Bomanin Short 3	1204.28	33.098	5.04867	1.2297	3.76884e-05	0.00496695
FBgn0040747	CG12853	CG12853	381.215	2.31647	1.21193	0.380149	0.000955919	0.033051
FBgn0040859	lncRNA:CR32658	long non-coding RNA:CR32658	1353.7	2.47429	1.30701	0.272414	1.52095e-06	0.000506138
FBgn0040963	CG18662	CG18662	834.566	2.16074	1.11152	0.28184	5.52415e-05	0.00624333
FBgn0040996	CG12617	CG12617	202.285	2.59502	1.37575	0.390046	0.000366065	0.01971
FBgn0041103	nht	no hitter	33.6294	2.4641	1.30106	0.379321	0.000540105	0.0247621
FBgn0042189	CG17376	CG17376	1601.24	2.21421	1.14679	0.272122	2.02266e-05	0.00350457
FBgn0042710	Hex-t2	Hexokinase testis 2	694.96	2.21996	1.15054	0.295038	7.61962e-05	0.00752308
FBgn0043783	CG32444	CG32444	1368.69	2.543	1.34653	0.264389	3.55139e-07	0.000202598
FBgn0046793	CG32236	CG32236	335.707	3.52086	1.81593	0.475958	7.41846e-05	0.00746833
FBgn0046878	Obp83cd	Odorant-binding protein 83cd	61.9452	2.53884	1.34417	0.387879	0.000547742	0.0247621
FBgn0047199	CG31517	CG31517	76.5727	6.28298	2.65145	0.78898	0.00124418	0.0388158
FBgn0050039	CG30039	CG30039	687.376	2.86079	1.51641	0.329223	2.67234e-06	0.000780844
FBgn0050222	CG30222	CG30222	187.59	2.72691	1.44727	0.410453	0.000461098	0.0225548
FBgn0050412	CG30412	CG30412	315.616	2.68946	1.42731	0.458964	0.00135383	0.03986
FBgn0050416	CG30416	CG30416	201.1	3.7695	1.91437	0.552294	0.000391925	0.0204588
FBgn0050417	tbrd-3	testis-specifically expressed bromodomain containing protein-3	39.6004	2.80788	1.48948	0.433471	0.000732705	0.0283155
FBgn0050430	CG30430	CG30430	726.188	2.19196	1.13222	0.369932	0.00144587	0.0412116
FBgn0050472	CG30472	CG30472	43.071	3.74617	1.90542	0.60886	0.00179662	0.0473043
FBgn0051013	CG31013	CG31013	82.1283	2.68417	1.42448	0.379963	0.000130974	0.0101459
FBgn0051141	CG31141	CG31141	197.16	3.10688	1.63547	0.437906	8.00734e-05	0.00767185
FBgn0051281	Tpl94D	Transition protein-like 94D	743.595	2.27614	1.18659	0.2744	1.67036e-05	0.00303196
FBgn0051287	CG31287	CG31287	292.774	2.41089	1.26957	0.328665	0.000111034	0.00927219
FBgn0051391	CG31391	CG31391	252.689	5.11146	2.35374	0.630469	0.000131961	0.0101459
FBgn0051459	CG31459	CG31459	362.225	2.82565	1.49858	0.382537	4.82116e-05	0.00595438
FBgn0051465	CG31465	CG31465	88.7851	2.50199	1.32308	0.406077	0.00120249	0.03791
FBgn0051525	CG31525	CG31525	150.345	2.62317	1.39131	0.36975	0.000157987	0.0114708
FBgn0051682	Tengl1	Testis EndoG-Like 1	219.409	2.87386	1.52299	0.514819	0.00197923	0.0498784
FBgn0051709	CG31709	CG31709	1177.71	2.34132	1.22732	0.272242	6.05901e-06	0.00136956
FBgn0051788	CG31788	CG31788	617.432	2.05938	1.04221	0.313778	0.000601416	0.0256415
FBgn0051798	CG31798	CG31798	219.775	2.9106	1.54132	0.406365	0.000167941	0.0117657
FBgn0051988	CG31988	CG31988	1596.82	2.04974	1.03544	0.305779	0.000723336	0.0281333
FBgn0052119	CG32119	CG32119	600.909	2.02842	1.02036	0.327008	0.00170476	0.0458137
FBgn0052181	CG32181	CG32181	477.38	2.19654	1.13523	0.300355	0.000125007	0.00998389
FBgn0052192	CG32192	CG32192	919.71	2.48099	1.31091	0.305637	1.6598e-05	0.00303196
FBgn0052240	CG32240	CG32240	286.916	2.75666	1.46292	0.431798	0.00070478	0.0275025
FBgn0052259	CG32259	CG32259	89.2459	2.24174	1.16462	0.353525	0.000882589	0.0314685
FBgn0052313	CG32313	CG32313	139.185	2.52758	1.33775	0.420277	0.00117952	0.0378839
FBgn0052371	CG32371	CG32371	982.626	2.24404	1.1661	0.368197	0.00135696	0.03986
FBgn0052440	CG32440	CG32440	229.538	3.09082	1.62799	0.527053	0.00112777	0.0369143
FBgn0052450	CG32450	CG32450	337.294	2.15635	1.10859	0.341148	0.00117257	0.0378839
FBgn0052588	CG32588	CG32588	53.4589	3.39468	1.76328	0.532765	0.000996337	0.0336393
FBgn0052591	CG32591	CG32591	327.234	2.67348	1.41872	0.357552	5.35413e-05	0.00623658
FBgn0052655	CG32655	CG32655	555.447	2.27335	1.18482	0.301538	8.33679e-05	0.00774223
FBgn0052835	lncRNA:CR32835	long non-coding RNA:CR32835	226.974	2.19831	1.1364	0.334029	0.000668631	0.026639
FBgn0052971	CG32971	CG32971	70.1992	2.46314	1.3005	0.329347	6.64531e-05	0.00715793
FBgn0053128	CG33128	CG33128	1727.44	0.439441	-1.18626	0.298831	7.19063e-05	0.00730032
FBgn0053218	lncRNA:CR33218	long non-coding RNA:CR33218	130.893	2.93728	1.55448	0.472251	0.000595716	0.0256415
FBgn0053278	CG33278	CG33278	98.3741	2.54067	1.34521	0.435938	0.00154453	0.0434354
FBgn0053319	CR33319	CR33319	203.718	2.45072	1.2932	0.41811	0.00106065	0.0354931
FBgn0053333	CG33333	CG33333	19.55	14.3373	3.8417	1.44455	6.07008e-05	0.00667152
FBgn0053704	CG33704	CG33704	234.751	3.38289	1.75826	0.469254	0.000164206	0.0115717
FBgn0065098	RNaseMRP:RNA	Ribonuclease MRP RNA	23.3576	0.179183	-2.48049	0.799045	0.00191352	0.0488783
FBgn0067905	Dso2	Daisho2	299.178	5.62124	2.49089	0.776689	0.00139683	0.0406133
FBgn0083943	CG34107	CG34107	398.316	2.45737	1.29711	0.320988	3.43861e-05	0.0046812
FBgn0085308	CG34279	CG34279	71.6337	3.02909	1.59888	0.428914	0.000177201	0.0122004
FBgn0085337	CG34308	CG34308	81.0958	3.21829	1.6863	0.533205	0.00191809	0.0488908
FBgn0085692	CG41561	CG41561	90.4648	3.6464	1.86647	0.568759	0.000529696	0.0247387
FBgn0086907	Cyt-c-d	Cytochrome c distal	659.461	2.18696	1.12893	0.295078	0.000110551	0.00927219
FBgn0086915	Mst77F	Male-specific transcript 77F	2078.17	2.07492	1.05306	0.26694	6.99768e-05	0.00729157
FBgn0250824	CG33655	CG33655	181.746	3.0161	1.59268	0.491697	0.00121592	0.0382329
FBgn0250845	CG1288	CG1288	1128.05	2.06269	1.04453	0.337836	0.00171323	0.0458137
FBgn0250846	glob2	globin 2	142.84	2.68771	1.42637	0.354271	3.38306e-05	0.0046812
FBgn0259701	CG42355	CG42355	271.506	3.69336	1.88493	0.537621	0.000212866	0.0134928
FBgn0259715	CG42369	CG42369	774.607	2.19476	1.13407	0.279542	5.21544e-05	0.00623658
FBgn0259950	CG42460	CG42460	30.2943	3.21861	1.68644	0.536228	0.00158593	0.0442877
FBgn0260644	CG42536	CG42536	76.0616	2.89892	1.53552	0.439235	0.000385947	0.0202791
FBgn0260758	CG42556	CG42556	388.165	2.13521	1.09438	0.325866	0.000591986	0.0256415
FBgn0261992	CG42810	CG42810	82.9005	4.52043	2.17646	0.595653	0.000174224	0.0121349
FBgn0262002	CG42820	CG42820	539.179	2.23683	1.16145	0.290516	5.36378e-05	0.00623658
FBgn0262102	CG42855	CG42855	338.111	2.40121	1.26376	0.375329	0.000576157	0.0253763
FBgn0262352	CG43050	CG43050	129.321	3.00992	1.58973	0.473478	0.000693271	0.0273204
FBgn0262487	CG43077	CG43077	160.521	2.16967	1.11747	0.338445	0.000769455	0.0289222
FBgn0262580	CG43120	CG43120	101.738	3.69813	1.8868	0.40608	7.66104e-06	0.00163892
FBgn0262606	lncRNA:CR43132	long non-coding RNA:CR43132	17.5373	2.91014	1.54109	0.466002	0.000770131	0.0289222
FBgn0262719	CG43163	CG43163	100.428	0.47996	-1.05902	0.323505	0.00107541	0.0355945
FBgn0262838	BomT1	Bomanin Tailed 1	19.2856	7.22908	2.85381	1.48256	0.00172074	0.0459119
FBgn0263023	CG43318	CG43318	37.228	3.18772	1.67253	0.439827	0.000135092	0.0102431
FBgn0264347	lncRNA:CR43803	long non-coding RNA:CR43803	85.6813	2.03437	1.02458	0.283979	0.000381564	0.0202262
FBgn0266384	asRNA:CR45026	antisense RNA:CR45026	67.3059	2.61607	1.3874	0.458434	0.00195069	0.0494065
FBgn0267163	CG45603	CG45603	103.713	3.78061	1.91862	0.561553	0.000546357	0.0247621
FBgn0267246	asRNA:CR45686	antisense RNA:CR45686	29.5855	7.52831	2.91233	1.2696	0.000182917	0.0123776
FBgn0267511	28SrRNA-Psi:CR45851	28S ribosomal RNA pseudogene:CR45851	29.1587	0.0880506	-3.50552	0.83218	2.60093e-05	0.0038949
FBgn0267519	28SrRNA-Psi:CR45859	28S ribosomal RNA pseudogene:CR45859	33.563	0.256443	-1.96329	0.589546	0.000927253	0.032481
FBgn0267726	CG46059	CG46059	1269.65	2.5656	1.3593	0.280041	1.05643e-06	0.000383515
FBgn0267967	corolla	corolla	133.695	2.37889	1.25029	0.343931	0.000258105	0.0154712
FBgn0283625	CG46298	CG46298	491.469	2.0464	1.03309	0.283945	0.000163517	0.0115717
FBgn0286507	vrs	versager	1514.73	2.04155	1.02966	0.336671	0.00198181	0.0498784
