## Supplementary material for "Exposure to perfluorooctanoic acid accelerates *Drosophila melanogaster* juvenile development and disrupts mitochondrial metabolism": Table S5

### Sheet: Sheet1
Table S5. A comparison of DEGs from Tables S3 and S4 with the GLAD and FlyBase insulin gene sets.
FlyBase Insulin Gene List		PFOA induced DEGs - overlab with Flybase Insulin Gene List		GLAD Insulin Gene List		PFOA induced DEGs - overlab with GLAD Insulin Gene List
FBgn ID	SYMBOL	Hsp83		FBgn ID	SYMBOL	None
FBgn0010379	Akt			FBgn0010379	Akt
FBgn0011573	Cdc37			FBgn0023169	AMPKalpha
FBgn0024248	chico			FBgn0015615	SMC3
FBgn0286070	cnk			FBgn0024248	chico
FBgn0015509	Cul1			FBgn0262656	Myc
FBgn0039858	CycG			FBgn0015218	eIF4E1
FBgn0030802	DENR			FBgn0024754	Flo1
FBgn0010583	dock			FBgn0038197	foxo
FBgn0004638	drk			FBgn0005198	gig
FBgn0010269	Dsor1			FBgn0044051	Ilp1
FBgn0086371	Elp6			FBgn0036046	Ilp2
FBgn0000659	fkh			FBgn0044050	Ilp3
FBgn0028734	Fmr1			FBgn0044049	Ilp4
FBgn0038197	foxo			FBgn0044048	Ilp5
FBgn0005198	gig			FBgn0044047	Ilp6
FBgn0004507	Glyp			FBgn0044046	Ilp7
FBgn0041210	HDAC4			FBgn0283499	InR
FBgn0001233	Hsp83			FBgn0038167	Lkb1
FBgn0001247	Ide			FBgn0020386	Pdk1
FBgn0036046	Ilp2			FBgn0020622	Pi3K21B
FBgn0044050	Ilp3			FBgn0015279	Pi3K92E
FBgn0044048	Ilp5			FBgn0026379	Pten
FBgn0044047	Ilp6			FBgn0037647	RagA-B
FBgn0001257	ImpL2			FBgn0033272	RagC-D
FBgn0283499	InR			FBgn0029840	raptor
FBgn0000464	Lar			FBgn0041191	Rheb
FBgn0035626	lin-28			FBgn0031006	rictor
FBgn0263662	lncRNA:Irar			FBgn0261592	RpS6
FBgn0028717	Lnk			FBgn0283472	S6k
FBgn0263593	Lpin			FBgn0003371	sgg
FBgn0264691	Lst8			FBgn0266411	sima
FBgn0063667	meep			FBgn0033935	Sin1
FBgn0023001	melt			FBgn0264357	SNF4Agamma
FBgn0262432	mir-8			FBgn0086779	step
FBgn0262446	mir-137			FBgn0261560	Thor
FBgn0266076	mir-276a			FBgn0003733	tor
FBgn0262458	mir-305			FBgn0026317	Tsc1
FBgn0036844	Mkp3
FBgn0029152	Mkrn1
FBgn0259483	Mob4
FBgn0021796	mTor
FBgn0004177	mts
FBgn0262656	Myc
FBgn0020386	Pdk1
FBgn0020622	Pi3K21B
FBgn0015279	Pi3K92E
FBgn0039924	PIP4K
FBgn0004103	Pp1-87B
FBgn0260439	Pp2A-29B
FBgn0267824	PRAS40
FBgn0026379	Pten
FBgn0267487	Ptp61F
FBgn0029840	raptor
FBgn0041191	Rheb
FBgn0031006	rictor
FBgn0003256	rl
FBgn0025638	Roc1a
FBgn0283472	S6k
FBgn0038279	Sdr
FBgn0003371	sgg
FBgn0025625	Sik2
FBgn0262103	Sik3
FBgn0266411	sima
FBgn0033935	Sin1
FBgn0025637	SkpA
FBgn0283468	slmb
FBgn0037248	srl
FBgn0086779	step
FBgn0027052	STUB1
FBgn0264075	tgo
FBgn0261560	Thor
FBgn0028978	trbl
FBgn0026317	Tsc1
FBgn0003963	ush
FBgn0016756	Usp47
FBgn0027492	wdb
FBgn0042693	wrd
